# Fertilization triggers cytosolic functions and P-body recruitment of the RNA-binding protein Mei2 to drive fission yeast zygotic development

**DOI:** 10.1101/2024.12.29.630664

**Authors:** Ayokunle Araoyinbo, Clàudia Salat-Canela, Aleksandar Vještica

## Abstract

Compartmentalized regulation of RNAs is emerging as a key driver of developmental transitions, with RNA-binding proteins performing specialized functions in different subcellular compartments. The RNA-binding protein Mei2, which arrests mitotic proliferation and drives zygotic development in fission yeast, was shown to function in the nucleus to trigger meiotic divisions. Here, using compartment-restricted alleles, we report that Mei2 functions in the cytosol to arrest mitotic growth and initiate development. We find that Mei2 is a zygote-specific component of P-bodies that inhibits the translation of tethered mRNAs. Importantly, we show that P-bodies are necessary for Mei2-driven development. Phosphorylation of Mei2 by the inhibitory Pat1 kinase impedes P-body recruitment of both Mei2 and its target RNA. Finally, we establish that Mei2 recruitment to P-bodies and its cytosolic functions, including translational repression of tethered RNAs, depend on the RNA-binding domain of Mei2 that is dispensable for nuclear Mei2 roles. Collectively, our results dissect how distinct pools of an RNA-binding protein control developmental stages and implicate P-bodies as key regulators of gamete-to-zygote transition.
