## Supplementary material for "Fertilization triggers cytosolic functions and P-body recruitment of the RNA-binding protein Mei2 to drive fission yeast zygotic development": Table_S1

### Sheet: Strains
Table S1	List of strains used in this study
Strain ID	Genotype	Figure panels:
AV0465	h90 mei3∆::kanMX ade6+ leu1+ ura4+	7A S7A S7B
AV1152	h90 mei2[F644A]::hphMX ade6+ leu1+ ura4+	S2J S7C
AV1167	h+ mei2[F644A]::hphMX ade6+ leu1+ ura4+	S2J
AV1773	h90 ura4+::ppcn1:eGFP-linker-pcn1:3'UTRpcn1:ttnmt1::natMX ade6+ leu1+	3I 3J S3H
AV1809	h+ mei2∆::hphMX pat1∆::natMX ura4+::ptdh1s:sfGFP:tttdh1 ade6+ leu1+	S6E
AV2343	h- wt ade6+ leu1+ ura4+	S3C 6D S6H S7A
AV2345	h90 wt ade6+ leu1+ ura4+	S2A S2I S2J 3L S4E S5A S6A S6B S6C 7A S7A S7B S7C S8A S8B
AV2715	h90 pat1-sfGFP::bsdMX ade6+ leu1+ ura4+	S1A
AV2753	h90 pat1-3sfGFP::bsdMX ade6+ leu1+ ura4+	3A 3B 3C S3A S3B
AV2816	h- pat1-NLSSV40-3sfGFP-NLSSV40::bsdMX mei2∆::kanMX ade6+ leu1+ ura4+	S3C
AV2821	h+ mei2-sfGFP::hphMX ade6+ leu1+ ura4+	S6F
AV2829	h- pat1-NESwis1-3sfGFP-NESmia1::bsdMX ade6+ leu1+ ura4+	3A 3B 3C S3A S3B
AV2830	h+ pat1-NESwis1-3sfGFP-NESmia1::bsdMX ade6+ leu1+ ura4+	3A 3B 3C S3A S3B
AV2832	h+ pat1-NLSSV40-3sfGFP-NLSSV40::bsdMX ade6+ leu1+ ura4+	3A 3B 3C S3A S3B
AV2835	h- pat1-NLSSV40-3sfGFP-NLSSV40::bsdMX ade6+ leu1+ ura4+	3A 3B 3C S3A S3B
AV2840	h- mei2-NLSSV40-sfGFP-NLSSV40::hphMX ade6+ leu1+ ura4+	4A 4B
AV2867	h- mei2-sfGFP::hphMX ade6+ leu1+ ura4+	S6F
AV2887	h+ pat1-NESwis1-3sfGFP-NESmia1::bsdMX mei2-sfGFP::hphMX ade6+ leu1+ ura4+	3D
AV2888	h+ pat1-NESwis1-3sfGFP-NESmia1::bsdMX mei2-NLSSV40-sfGFP-NLSSV40::hphMX ade6+ leu1+ ura4+	3D
AV2893	h+ pat1-NLSSV40-3sfGFP-NLSSV40::bsdMX mei2-NLSSV40-sfGFP-NLSSV40::hphMX ade6+ leu1+ ura4+	3E 3F
AV2894	h- pat1-NLSSV40-3sfGFP-NLSSV40::bsdMX mei2-NLSSV40-sfGFP-NLSSV40::hphMX ade6+ leu1+ ura4+	3D 3E 3F
AV2898	h+ pat1-NLSSV40-3sfGFP-NLSSV40::bsdMX mei2-sfGFP::hphMX ade6+ leu1+ ura4+	3D 3E 3F
AV2899	h- pat1-NLSSV40-3sfGFP-NLSSV40::bsdMX mei2-sfGFP::hphMX ade6+ leu1+ ura4+	3E 3F
AV3144	h- mei3∆::mei2::bsdMX mei2∆::kanMX pat1∆::natMX ade6+ leu1+ ura4+	3G S3F
AV3151	h+ mei2-NLSSV40-3mCherry-NLSSV40:ttscADH1::hphMX ade6+ leu1+ ura4+	3G S3F
AV3152	h+ mei2-NESwis1-3mCherry-NESmia1:ttscADH1::hphMX ade6+ leu1+ ura4+	3G S3F 4A
AV3223	h- ste13∆::kanMX ura4+::pste13:ste13:ttste13::bleMX ade6+ leu1+	S6E
AV3226	h+ ste13∆::kanMX ade6+ leu1+ ura4+	S6C
AV3227	h- ste13∆::kanMX ade6+ leu1+ ura4+	S6C
AV3243	h90 mamRNA∆::bsdMX ade6+ leu1+ ura4+	S7A
AV3284	h+ ste13∆::kanMX mei2-sfGFP::hphMX ade6+ leu1+ ura4+	S6F
AV3285	h- ste13∆::kanMX mei2-sfGFP::hphMX ade6+ leu1+ ura4+	S6F
AV3304	h90 edc3-mCherry::kanMX ade6+ leu1+ ura4+	6A S6D
AV3310	h+ pat1-NLSSV40-3sfGFP-NLSSV40::bsdMX mei2-NLSSV40-3mCherry-NLSSV40:ttscADH1::hphMX ade6+ leu1+ ura4+	S3D
AV3311	h- pat1-NLSSV40-3sfGFP-NLSSV40::bsdMX mei2-NLSSV40-3mCherry-NLSSV40:ttscADH1::hphMX ade6+ leu1+ ura4+	S3C S3D
AV3330	h90 ste13∆::kanMX edc3-mCherry::kanMX ade6+ leu1+ ura4+	6A S6D
AV3337	h? pat1-NLSSV40-3sfGFP-NLSSV40::bsdMX mei2-NESwis1-3mCherry-NESmia1:ttscADH1::hphMX ade6+ leu1+ ura4+	S3C
AV3351	h- ura4+::pnmt41:mei2[SATA]-sfGFP:ttmei2::hphMX ade6+ leu1+	6B 6C S6G S6H
AV3354	h- ura4+::pnmt41:mei2[SATA]-sfGFP:ttmei2::hphMX ade6+ leu1+	6C 6D
AV3357	h- ura4+::pnmt41:mei2[SATA]-sfGFP:ttmei2::hphMX ade6+ leu1+	6C
AV3358	h- ste13∆::kanMX ura4+::pnmt41:mei2[SATA]-sfGFP:ttmei2::hphMX ade6+ leu1+	6B 6C S6G S6H
AV3359	h- ste13∆::kanMX ura4+::pnmt41:mei2[SATA]-sfGFP:ttmei2::hphMX ade6+ leu1+	6C 6D
AV3370	h90 rad24∆::BNkanMX mei2-NLSSV40-sfGFP-NLSSV40::hphMX ade6+ leu1+ ura4+	S2H
AV3371	h90 rad24∆::BNkanMX mei2-sfGFP::hphMX ade6+ leu1+ ura4+	S2G
AV3400	h90 mei2-PP7∆FG::hphMX ade6+ leu1+ ura4+	S8A
AV3478	h90 ura4+::pmei3:sfGFP:18xPP7SL::natMX ade6+ leu1+	7D 7E S8A S8B S8C S8E
AV3480	h90 mei2[F239A,F644A]-PP7∆FG::hphMX ura4+::pmei3:sfGFP:18xPP7SL::natMX ade6+ leu1+	S8F
AV3481	h- mei2[F239A,F644A]-PP7∆FG::hphMX ura4+::pmei3:sfGFP:18xPP7SL::natMX ade6+ leu1+	7F
AV3512	h- mei2-PP7∆FG::hphMX ura4+::pmei3:sfGFP:18xPP7SL::natMX ade6+ leu1+	7F 7G
AV3513	h90 mei2-PP7∆FG::hphMX ura4+::pmei3:sfGFP:18xPP7SL::natMX ade6+ leu1+	7D 7E S8B S8C S8E S8F
AV3514	h- mei2[F644A]-PP7∆FG::hphMX ura4+::pmei3:sfGFP:18xPP7SL::natMX ade6+ leu1+	7F 7G
AV3515	h90 mei2[F644A]-PP7∆FG::hphMX ura4+::pmei3:sfGFP:18xPP7SL::natMX ade6+ leu1+	7E S8B S8C S8F
AV3516	h- mei2[F239A]-PP7∆FG::hphMX ura4+::pmei3:sfGFP:18xPP7SL::natMX ade6+ leu1+	7F 7G
AV3517	h90 mei2[F239A]-PP7∆FG::hphMX ura4+::pmei3:sfGFP:18xPP7SL::natMX ade6+ leu1+	7E S8B S8C S8F
AV3519	h90 mei2∆::hphMX ura4+::pmei3:sfGFP:18xPP7SL::natMX ade6+ leu1+	7D 7E S8B S8C
AV3520	h- mei2[F239A]::hphMX ura4+::pmei3:sfGFP:18xPP7SL::natMX ade6+ leu1+	7G
AV3522	h- mei2[F644A]::hphMX ura4+::pmei3:sfGFP:18xPP7SL::natMX ade6+ leu1+	7G
AV3524	h+ ura4+::pmei3:sfGFP:18xPP7SL::natMX ade6+ leu1+	7F 7G
AV3525	h90 mei3∆::bsdMX mei2-PP7∆FG::hphMX ura4+::pmei3:sfGFP:18xPP7SL::natMX ade6+ leu1+	S8D S8E
AV3527	h90 mei3∆::bsdMX ura4+::pmei3:sfGFP:18xPP7SL::natMX ade6+ leu1+	S8D S8E
yAA0001	h90 mei4∆::bleMX mei2-sfGFP::hphMX ade6+ leu1+ ura4+	4E
yAA0004	h90 mei2-sfGFP::hphMX ade6+ leu1+ ura4+	S2A S2I 4E S4D S4E S4F 5A 5B
yAA0007	h90 mei3∆::kanMX mei2-sfGFP::hphMX ade6+ leu1+ ura4+	5A
yAA0009	h90 sfGFP-mei2::kanMX ade6+ leu1+ ura4+	S4E S4F
yAA0011	h- cig1∆::bsdMX cig2∆::natMX puc1∆::bleMX crs1∆::kanMX rem1∆::kanMX mei3∆::mei2-sfGFP::patMX mei2∆::hphMX pat1∆::hphMX ade6+ leu1+ ura4+	5D
yAA0031	h+ cig1∆::kanMX cig2∆::kanMX puc1∆::kanMX crs1∆::kanMX rem1∆::kanMX mei3∆::mei2-sfGFP::natMX mei2∆::hphMX pat1∆::hphMX ade6+ leu1+ ura4+	5D
yAA0057	h+ cig1∆::bsdMX cig2∆::natMX puc1∆::bleMX crs1∆::kanMX rem1∆::kanMX mei2-sfGFP::hphMX ade6+ leu1+ ura4+	4E
yAA0058	h+ cig1∆::bsdMX cig2∆::natMX puc1∆::bleMX crs1∆::kanMX rem1∆::kanMX mei2-sfGFP::hphMX ade6+ leu1+ ura4+	4E
yAA0070	h90 mei3∆::mei2-sfGFP::natMX mei2∆::hphMX pat1∆::hphMX ade6+ leu1+ ura4+	5B S5A S5B S5C S5D 7B
yAA0071	h90 mei2-sfGFP::hphMX fus1∆::bsdMX ade6+ leu1+ ura4+	4E
yAA0078	h90 mei2-NLSSV40-sfGFP-NLSSV40::hphMX ade6+ leu1+ ura4+	S2A
yAA0083	h- cig1∆::bsdMX cig2∆::natMX puc1∆::bleMX crs1∆::kanMX rem1∆::kanMX mei3∆::mei2[SATA]-sfGFP::hphMX ade6+ leu1+ ura4+	5D
yAA0084	h+ cig1∆::bsdMX cig2∆::natMX puc1∆::bleMX crs1∆::kanMX rem1∆::kanMX mei3∆::mei2[SATA]-sfGFP::hphMX ade6+ leu1+ ura4+	5D
yAA0089	h90 mei2[F644A]-sfGFP::hphMX ade6+ leu1+ ura4+	S2I 7A S7A S7B
yAA0090	h90 mei2[F644A]-NLSSV40-sfGFP-NLSSV40::hphMX ade6+ leu1+ ura4+	S2I
yAA0100	h90 mei2-sfGFP::hphMX mamRNA∆::natMX ade6+ leu1+ ura4+	S4D
yAA0112	h+ cig1∆::kanMX cig2∆::kanMX puc1∆::kanMX crs1∆::kanMX rem1∆::kanMX mei3∆::mei2-sfGFP::natMX ade6+ leu1+ ura4+	5D
yAA0113	h- cig1∆::kanMX cig2∆::kanMX puc1∆::kanMX crs1∆::kanMX rem1∆::kanMX mei3∆::mei2-sfGFP::natMX ade6+ leu1+ ura4+	5D
yAA0128	h90 mei2[F239A]-sfGFP::hphMX ade6+ leu1+ ura4+	S2I 7A S7A S7B S7C
yAA0132	h90 mei2[RRM2∆]-sfGFP::hphMX ade6+ leu1+ ura4+	S2I
yAA0133	h90 mei2[RRM1∆]-sfGFP::hphMX ade6+ leu1+ ura4+	S2I
yAA0140	h90 mei2-sfGFP::hphMX dcp2-mCherry::kanMX ade6+ leu1+ ura4+	S4G
yAA0143	h90 mei3∆::mei2-sfGFP::natMX mei2∆::hphMX pat1∆::hphMX dcp2-mCherry::kanMX ade6+ leu1+ ura4+	5C
yAA0144	h90 mei3∆::mei2-sfGFP::natMX mei2∆::hphMX pat1∆::hphMX edc3-mCherry::kanMX ade6+ leu1+ ura4+	S5E
yAA0145	h90 mei2-sfGFP::hphMX edc3-mCherry::kanMX ade6+ leu1+ ura4+	4D
yAA0151	h90 mei2-mTagBFP2::hphMX ade6+ leu1+ ura4+	S4E S4F
yAA0166	h90 mei2[F239A]-NLSSV40-sfGFP-NLSSV40::hphMX ade6+ leu1+ ura4+	S2I
yAA0171	h90 mei3∆::mei2-mCherry::natMX mei2∆::hphMX pat1∆::hphMX ade6+ leu1+ ura4+	S5A S5B
yAA0172	h90 mei2-mCherry::hphMX ade6+ leu1+ ura4+	S4E S4F
yAA0182	h90 mei3∆::mei2-mTagBFP2::natMX mei2∆::hphMX pat1∆::hphMX ade6+ leu1+ ura4+	S5A S5B
yAA0183	h90 pdc2∆::bleMX ade6+ leu1+ ura4+	S6A S6B
yAA0297	h90 edc1∆::kanMX ade6+ leu1+ ura4+	S6A S6B
yAA0310	h90 exo2∆::kanMX ade6+ leu1+ ura4+	S6A S6B
yAA0346	h90 mei4∆::bleMX mei2[F644A]::hphMX ade6+ leu1+ ura4+	S7C
yAA0348	h90 mei2-NLSSV40-sfGFP-NLSSV40::hphMX ade6+::ptdh1:NLS-linker-mTagBFP2:ttscAHD1:pmam1:mCherry:ttscADH1::kanMX leu1+ ura4+	2D S2K S2L
yAA0349	h90 mei2[F644A]-NLSSV40-sfGFP-NLSSV40::hphMX ade6+::ptdh1:NLS-linker-mTagBFP2:ttscAHD1:pmam1:mCherry:ttscADH1::kanMX leu1+ ura4+	2I S2K S2L
yAA0350	h90 mei2[F239A]-NLSSV40-sfGFP-NLSSV40::hphMX ade6+::ptdh1:NLS-linker-mTagBFP2:ttscAHD1:pmam1:mCherry:ttscADH1::kanMX leu1+ ura4+	2H S2K S2L
yAA0351	h90 mei3∆::kanMX mei2-NLSSV40-sfGFP-NLSSV40::hphMX ade6+::ptdh1:NLS-linker-mTagBFP2:ttscAHD1:pmam1:mCherry:ttscADH1::bleMX leu1+ ura4+	2E
yAA0366	h90 mei4∆::bleMX mei2[F239A]-sfGFP::hphMX ade6+ leu1+ ura4+	S7C
yAA0403	h90 mei2[F239A]::hphMX ade6+ leu1+ ura4+	S2J
yAA0408	h- mei2[F239A]::hphMX ade6+ leu1+ ura4+	S2J
yCSC0286	h90 mei2-NESwis1-3mCherry-NESmia1:ttScADH1::hphMX ade6+ leu1+ ura4+	3I 3J 3L
yCSC0287	h90 mei2-NESwis1-3mCherry-NLSSV40:ttScADH1::hphMX ade6+ leu1+ ura4+	3I 3J
yCSC0288	h90 mei2-NLSSV40-3mCherry-NLSSV40:ttScADH1::hphMX ade6+ leu1+ ura4+	3I 3J
yCSC0332	h90 mei2-NESwis1-3mCherry-NESmia1:ttScADH1::hphMX ura4+::ppcn1:eGFP-linker-pcn1:3'UTRpcn1:ttnmt1::natMX ade6+ leu1+	3I S3H
yCSC0342	h- mei2[F239A]-NLSSV40-sfGFP-NLSSV40::hphMX ade6+ leu1+ ura4+	4A 4B
yCSC0348	h90 mei2-NLSSV40-3mCherry-NLSSV40:ttscADH1::hphMX pat1-NESwis1-3sfGFP-NESmia1::bsdMX ade6+ leu1+ ura4+	S3E
yCSC0399	h90 mei2-sfGFP::hphMX sme2∆S∆L::natMX ade6+ leu1+ ura4+	S4D
yCSC0447	h90 mei2-NLSSV40-3mCherry-NLSSV40:ttScADH1::hphMX ura4+::ppcn1:eGFP-linker-pcn1:3'UTRpcn1:ttnmt1::natMX ade6+ leu1+	3I S3H
yCSC0450	h90 mei2-NESwis1-3mCherry-NLSSV40:ttScADH1::hphMX ura4+::ppcn1:eGFP-linker-pcn1:3'UTRpcn1:ttnmt1::natMX ade6+ leu1+	3I S3H
yCSC0451	h- mei2-sfGFP::hphMX lys3+::ptdh1s:NLS-linker-mTagBFP2:ttScADH1::kanMX ade6+ leu1+ ura4+	2A S2B S2C S2D S2E S2F S2K S2L 4C S4A
yCSC0453	h+ mei2-sfGFP::hphMX lys3+::ptdh1s:NLS-linker-mTagBFP2:ttScADH1::kanMX ura4+::pact1:mTagBFP2:tttdh1 ade6+ leu1+	S2B S2C S2D S2E S2F
yCSC0454	h+ mei2-sfGFP::hphMX lys3+::ptdh1s:NLS-linker-mTagBFP2:ttScADH1::kanMX ura4+::ptdh1s:mCherry:tttdh1 ade6+ leu1+ ura4+	2A S2B S2C S2D S2E S2F S2K S2L 4C S4A
yCSC0460	h90 sme2L1303:PP7StemLoops-3kbJunkDNA::ptdh1:PP7∆FG-ENVYGFP::kanMX ade6+ leu1+ ura4+	3J 3K
yCSC0463	h90 mei2-NESwis1-3mCherry-NESmia1:ttScADH1::hphMX sme2L1303:PP7StemLoops-3kbJunkDNA::ptdh1:PP7∆FG-ENVYGFP::kanMX ade6+ leu1+ ura4+	3J 3K
yCSC0468	h- mei2-NESwis1-3mCherry-NESmia1:ttScADH1::hphMX lys3+::ptdh1s:NLS-linker-mTagBFP2:ttScADH1::kanMX ade6+ leu1+ ura4+	3H S3G
yCSC0469	h- mei2-NLSSV40-3mCherry-NLSSV40:ttScADH1::hphMX lys3+::ptdh1s:NLS-linker-mTagBFP2:ttScADH1::kanMX ade6+ leu1+ ura4+	3H S3G
yCSC0473	h- mei2-NESwis1-3mCherry-NLSSV40:ttscADH1::hphMX lys3+::ptdh1s:NLS-linker-mTagBFP2:ttScADH1::kanMX ade6+ leu1+ ura4+	3H S3G
yCSC0474	h- mei2-sfGFP::hphMX mei3∆::kanMX lys3+::ptdh1s:NLS-linker-mTagBFP2:ttScADH1::kanMX ade6+ leu1+ ura4+	2C S2B
yCSC0475	h+ mei2-sfGFP::hphMX mei3∆::kanMX lys3+::ptdh1s:NLS-linker-mTagBFP2:ttScADH1::kanMX ura4+::ptdh1s:mCherry:tttdh1 ade6+ leu1+	2C S2B
yCSC0476	h90 pat1-3sfGFP::bsdMX ade6+::ptdh1:NLS-linker-mTagBFP2:ttScAHD1:pmam1:mCherry:ttScADH1::kanMX leu1+ ura4+	1D 1E
yCSC0477	h90 pat1-3sfGFP::bsdMX mei3∆::hphMX ade6+::ptdh1:NLS-linker-mTagBFP2:ttScAHD1:pmam1:mCherry:ttScADH1::kanMX leu1+ ura4+	1E 1F
yCSC0478	h+ mei2-NLSSV40-3mCherry-NLSSV40:ttscADH1::hphMX lys3+::ptdh1s:NLS-linker-mTagBFP2:ttScADH1::kanMX his5+::ptdh1:sfGFP::natMX ade6+ leu1+ ura4+	3H S3G
yCSC0479	h+ mei2-NESwis1-3mCherry-NESmia1:ttScADH1::hphMX lys3+::ptdh1s:NLS-linker-mTagBFP2:ttScADH1::kanMX his5+::ptdh1:sfGFP::natMX ade6+ leu1+ ura4+	3H S3G
yCSC0481	h90 mei2-sfGFP::hphMX myo52-tdTomato::natMX fus1∆::bsdMX lys3+::ptdh1s:NLS-linker-mTagBFP2:ttScADH1::kanMX ade6+ leu1+ ura4+	2B
yCSC0482	h+ mei2-NESwis1-3mCherry-NLSSV40:ttScADH1::hphMX lys3+::ptdh1s:NLS-linker-mTagBFP2:ttScADH1::kanMX his5+::ptdh1:sfGFP::natMX ade6+ leu1+ ura4+	3H S3G
yCSC0484	h90 mei3-sfGFP::natMX ade6+::ptdh1:NLS-linker-mTagBFP2:ttScAHD1:pmam1:mCherry:ttScADH1::hphMX leu1+ ura4+	1B 1C
yCSC0509	h90 sme2∆SL1303:PP7StemLoops-3kbJunkDNA::ptdh1:PP7∆FG-ENVYGFP::kanMX ade6+ leu1+ ura4+	3L
yCSC0513	h90 mei2-NESwis1-3mCherry-NESmia1:ttScADH1::hphMX sme2∆SL1303:PP7StemLoops-3kbJunkDNA::ptdh1:PP7∆FG-ENVYGFP::kanMX lys3+::ptdh1s:NLS-linker-mTagBFP2:ttScADH1::kanMX ura4+ ade6+ leu1+	3L
yCSC0521	h90 mei2[F239A]-sfGFP::hphMX ade6+::ptdh1:NLS-linker-mTagBFP2:ttScAHD1:pmam1:mCherry:ttScADH1::kanMX leu1+ ura4+	2F S2K S2L 4C S4B
yCSC0522	h90 mei2[F644A]-sfGFP::hphMX ade6+::ptdh1:NLS-linker-mTagBFP2:ttScAHD1:pmam1:mCherry:ttScADH1::kanMX leu1+ ura4+	2G S2K S2L 4C S4C
yCSC0529	h90 mei2-NLSSV40-3mCherry-NLSSV40:ttScADH1::hphMX sme2L1303:PP7StemLoops-3kbJunkDNA::ptdh1:PP7∆FG-ENVYGFP::kanMX ade6+ leu1+ ura4+	3J 3K
yCSC0530	h90 mei2-NESwis1-3mCherry-NLSSV40:ttScADH1::hphMX sme2L1303:PP7StemLoops-3kbJunkDNA::ptdh1:PP7∆FG-ENVYGFP::kanMX ade6+ leu1+ ura4+	3J 3K
yCSC0531	h90 mei2∆::hphMX sme2L1303:PP7StemLoops-3kbJunkDNA::ptdh1:PP7∆FG-ENVYGFP::kanMX ade6+ leu1+ ura4+	3J 3K
yCSC0534	h- mei2[F644A]-NLSSV40-sfGFP-NLSSV40::hphMX ade6+ leu1+ ura4+	4A 4B
yCSC0535	h+ mei2[F239A]-NESwis1-3mCherry-NESmia1:ttScADH1::hphMX ade6+ leu1+ ura4+	4A 4B
yCSC0536	h+ mei2[F644A]-NESwis1-3mCherry-NESmia1:ttScADH1::hphMX ade6+ leu1+ ura4+	4A 4B
