## Supplementary material for "Fertilization triggers cytosolic functions and P-body recruitment of the RNA-binding protein Mei2 to drive fission yeast zygotic development": Table_S2

### Sheet: Genetic markers
Table S2. List of genetic markers used in the study
Genetic marker	Source	Description	Associated sequence file
ade6+::ptdh1:NLS-linker-mTagBFP2:ttScAHD1:pmam1:mCherry:ttScADH1::bleMX	SpeI&BlpI fragment of pAV1457 was used to obtain zeocin resistant transformants.	NLS from SV40 is fused to mTagBFP2 through a seven aminoacid linker and followed by the 3'UTR of budding yeast ADH1. NLS-mTagBFP2 is under the regulation of the strong ptdh1s promoter (896bp upstream tdh1 ORF START codon). The construct is followed by the M-cell specific pmam1 promoter (1750bp upstream mam1 ORF START codon) which regulates mCherry ORF followed by the 3'UTR of budding yeast ADH1. …	pAV1457
ade6+::ptdh1:NLS-linker-mTagBFP2:ttScAHD1:pmam1:mCherry:ttScADH1::hphMX	SpeI&BlpI fragment of pAV1442 was used to obtain hygromycin resistant transformants.	NLS from SV40 is fused to mTagBFP2 through a seven aminoacid linker and followed by the 3'UTR of budding yeast ADH1. NLS-mTagBFP2 is under the regulation of the strong ptdh1s promoter (896bp upstream tdh1 ORF START codon). The construct is followed by the M-cell specific pmam1 promoter (1750bp upstream mam1 ORF START codon) which regulates mCherry ORF followed by the 3'UTR of budding yeast ADH1. …	pAV1442
ade6+::ptdh1:NLS-linker-mTagBFP2:ttScAHD1:pmam1:mCherry:ttScADH1::kanMX	SpeI&BlpI fragment of pAV1431 was used to obtain G418 resistant transformants.	NLS from SV40 is fused to mTagBFP2 through a seven aminoacid linker and followed by the 3'UTR of budding yeast ADH1. NLS-mTagBFP2 is under the regulation of the strong ptdh1s promoter (896bp upstream tdh1 ORF START codon). The construct is followed by the M-cell specific pmam1 promoter (1750bp upstream mam1 ORF START codon) which regulates mCherry ORF followed by the 3'UTR of budding yeast ADH1. …	pAV1431
cig1Δ::bsdMX	SmaI linearized pAV0640 was used to obtain blasticidin-S resistant transformants	cig1ORF is replaced with the pFA6a plasmid carrying the bsdMX resistance cassette.	pAV0640
cig1Δ::kanMX	AfeI linearized pAV0944 was used to obtain G418 resistant transformants	cig1ORF is replaced with the pFA6a plasmid carrying the kanMX resistance cassette.	pAV0944
cig2Δ::kanMX	AfeI linearized pAV0942 was used to obtain G418 resistant transformants	cig2ORF is replaced with the pFA6a plasmid carrying the kanMX resistance cassette.	pAV0942
cig2Δ::natMX	AfeI linearized pAV0646 was used to obtain nourseothricin resistant transformants	cig2ORF is replaced with the pFA6a plasmid carrying the natMX resistance cassette.	pAV0646
crs1Δ::kanMX	SmaI linearized pAV0642 was used to obtain G418 resistant transformants	crs1ORF is replaced with the pFA6a plasmid carrying the kanMX resistance cassette.	pAV0642
dcp2-mCherry::kanMX	AfeI linearized pAV1219 was used to obtain G418 resistant transformants	Native dcp2ORF is followed by the mCherry flourophore, followed by the 3'UTR of budding yeast ADH1 and linked with kanMX resistance cassette.	pAV1219
edc1∆::kanMX	AfeI linearized pAV1458 was used to obtain G418 resistant transformants	edc1ORF is replaced with the pFA6a plasmid carrying the kanMX resistance cassette.	pAV1458
edc3-mCherry::kanMX	AfeI linearized pAV1238 was used to obtain G418 resistant transformants	Native edc3ORF is replaced by ORF of edc3 followed by the mCherry flourophore, followed by the 3'UTR of budding yeast ADH1 and linked with kanMX resistance cassette.	pAV1238
exo2∆::kanMX	AfeI linearized pAV1459 was used to obtain G418 resistant transformants	exo2ORF is replaced with the pFA6a plasmid carrying the kanMX resistance cassette.	pAV1459
fus1∆::bsdMX	AfeI linearized pAV0973 was used to obtain blasticidin resistant transformants.	fus1ORF is replaced with pFA6a plasmid carrying bsdMX selection cassette.	pAV0973
his5+::ptdh1:sfGFP::natMX	StuI linearized pAV0477 was used to obtain nourseothricin resistant transformants.	sfGFP is under the regulation of the strong ptdh1s promoter (896bp upstream tdh1 ORF START codon) and integrated at the his5 locus.	pAV0477
lys3+::ptdh1s:NLS-linker-mTagBFP2:ttScADH1::kanMX	SpeI linearized pAV0532 was used to obtain G418 resistant transformants.	NLS motif from SV40 is fused to mTagBFP2 through a six aminoacid linker and followed by the 3'UTR of budding yeast ADH1. The construction is under the regulation of the strong ptdh1s promoter (896bp upstream tdh1 ORF START codon), linked to kanMX resistance casette and integrated at the lys3 locus.	pAV0532
mamRNA∆::bsdMX	AfeI linearized pAV1080 was used to obtain blasticidin resistant transformants.	mamRNA transcript sequence is replaced with the pFA6a plasmid carrying the bsdMX resistance cassette.	pAV1080
mamRNA∆::natMX	AfeI linearized pAV1061 was used to obtain blasticidin resistant transformants.	mamRNA transcript sequence is replaced with the pFA6a plasmid carrying the natMX resistance cassette.	pAV1061
mei2-mCherry::hphMX	AfeI linearized pAV1307 was used to obtain hygromycin resistant transformants	Native mei2ORF is followed by the mCherry flourophore and linked with the hphMX resistance cassette.	pAV1307
mei2-mTagBFP2::hphMX	AfeI linearized pAV1230 was used to obtain hygromycin resistant transformants	Native mei2ORF is followed by the mTagBFP2 flourophore and linked with the hphMX resistance cassette.	pAV1230
mei2-NESwis1-3mCherry-NESmia1:ttscADH1::hphMX	AfeI linearized pAV1296 was used to obtain hygromycin resistant transformants.	Native mei2ORF is followed by NES motifs from wis1 and mia1 flanking C-terminal 3mCherry followed by the 3'UTR of budding yeast ADH1 and linked with the hphMX resistance cassette.	pAV1296
mei2-NESwis1-3mCherry-NLSSV40:ttscADH1::hphMX	AfeI linearized pAV1297 was used to obtain hygromycin resistant transformants.	Native mei2ORF is followed by NES motifs from wis1 and NLS motif from SV40 flanking C-terminal 3mCherry followed by the 3'UTR of budding yeast ADH1 and linked with the hphMX resistance cassette.	pAV1297
mei2-NLSSV40-3mCherry-NLSSV40:ttscADH1::hphMX	AfeI linearized pAV1309 was used to obtain hygromycin resistant transformants.	Native mei2ORF is followed by NLS motifs from SV40 flanking C-terminal 3mCherry followed by the 3'UTR of budding yeast ADH1 and linked with hphMX resistance cassette.	pAV1309
mei2-NLSSV40-sfGFP-NLSSV40::hphMX	AfeI linearized pAV1023 was used to obtain hygromycin resistant transformants.	Native mei2ORF is followed by two NLS motifs from SV40 flanking sfGFP on either sides, followed by the 3'UTR of mei2 (312bp downstream mei2 ORF STOP codon) and linked with the hphMX resistance cassette.	pAV1023
mei2-PP7∆FG::hphMX	AfeI linearized pAV1716 was used to obtain hygromycin resistant tranformants	Native mei2ORF is fused with C-terminal PP7∆FG variant of the viral RNA-binding domain followed by the 3'UTR of Mei2 and linked with hphMX resistance cassette.	pAV1716
mei2-sfGFP::hphMX	AfeI linearized pAV0902 was used to obtain hygromycin resistant transformants.	Native mei2ORF is fused with C-terminal sfGFP followed by the 3'UTR of mei2 and linked with hphMX resistance cassette.	pAV0902
mei2[F239A,F644A]-PP7∆FG::hphMX	AfeI linearized pAV1773 was used to obtain hygromycin resistant tranformants	Native mei2ORF is replaced by mei2[F239A,F644A] mutant allelle followed by C-terminal PP7∆FG variant of the viral RNA-binding domain, followed by the 3'UTR of Mei2 and linked with hphMX resistance cassette.	pAV1773
mei2[F239A]-NESwis1-3mCherry-NESmia1:ttScADH1::hphMX	AfeI linearized pAV1542 was used to obtain hygromycin resistant transformants.	Native mei2 ORF is replaced by mei2[F239A] mutant allelle followed by NES motifs from wis1 and mia1 flanking C-terminal 3mCherry followed by the 3'UTR of budding yeast ADH1 and linked with hphMX resistance cassette.	pAV1542
mei2[F239A]-NLSSV40-sfGFP-NLSSV40::hphMX	AfeI linearized pAV1265 was used to obtain hygromycin resistant transformants.	Native mei2 ORF is replaced by mei2[F239A] mutant allelle followed by NLS motifs from SV40 flanking C-terminal sfGFP followed by the 3'UTR of mei2 (312bp downstream mei2 ORF STOP codon) and linked with hphMX resistance cassette.	pAV1265
mei2[F239A]-PP7∆FG::hphMX	AfeI linearized pAV1718 was used to obtain hygromycin resistant tranformants	Native mei2ORF is replaced by mei2[F239A] mutant allelle with C-terminal PP7∆FG variant of the viral RNA-binding domain followed by the 3'UTR of Mei2 and linked with hphMX resistance cassette.	pAV1718
mei2[F239A]-sfGFP::hphMX	AfeI linearized pAV1213 was used to obtain hygromiycin resistant transformants	Native mei2ORF is replaced by the mei2[F239A] mutant allele followed by an sfGFP tag, followed by the 3'UTR of mei2 and linked with hphMX resistance cassette.	pAV1213
mei2[F239A]::hphMX	AfeI linearized pAV1668 was used to obtain hygromycin resistant tranformants	Native mei2ORF is replaced by mei2[F239A] mutant allelle followed by the 3'UTR of Mei2 and linked with hphMX resistance cassette.	pAV1668
mei2[F644A]-NESwis1-3mCherry-NESmia1:ttScADH1::hphMX	AfeI linearized pAV1543 was used to obtain hygromycin resistant transformants.	Native mei2 ORF is replaced by mei2[F644A] mutant allelle followed by NES motifs from wis1 and mia1 flanking C-terminal 3mCherry followed by the 3'UTR of budding yeast ADH1 and linked with hphMX resistance cassette.	pAV1543
mei2[F644A]-NLSSV40-sfGFP-NLSSV40::hphMX	AfeI linearized pAV1054 was used to obtain hygromycin resistant transformants.	Native mei2 ORF is replaced by mei2[F644A] mutant allelle followed by NLS motifs from SV40 flanking C-terminal sfGFP followed by the 3'UTR of mei2 (312bp downstream mei2 ORF STOP codon) and linked with hphMX resistance cassette.	pAV1054
mei2[F644A]-PP7∆FG::hphMX	AfeI linearized pAV1717 was used to obtain hygromycin resistant tranformants	Native mei2ORF is replaced by mei2[F644A] mutant allelle with C-terminal PP7∆FG variant of the viral RNA-binding domain followed by the 3'UTR of Mei2 and linked with hphMX resistance cassette.	pAV1717
mei2[F644A]-sfGFP::hphMX	AfeI linearized pAV1053 was used to obtain hygromiycin resistant transformants	Native mei2ORF is replaced by the ORF of mei2[F644A] mutant allele followed by an sfGFP tag, followed by the 3'UTR of mei2 and linked with hphMX resistance cassette.	pAV1053
mei2[F644A]::hphMX	AfeI linearized pAV0443 was used to obtain hygromycin resistant tranformants	Native mei2ORF is replaced by mei2[F644A] mutant allelle followed by the 3'UTR of Mei2 and linked with hphMX resistance cassette.	pAV0443
mei2[RRM1∆]-sfGFP::hphMX	AfeI linearized pAV1220 was used to obtain hygromycin resistant tranformants	Native mei2ORF is replaced by mei2[RRM1∆] mutant allelle followed by the 3'UTR of Mei2 and linked with hphMX resistance cassette.	pAV1220
mei2[RRM2∆]-sfGFP::hphMX	AfeI linearized pAV1218 was used to obtain hygromycin resistant tranformants	Native mei2ORF is replaced by mei2[RRM2∆] mutant allelle followed by the 3'UTR of Mei2 and linked with hphMX resistance cassette.	pAV1218
mei2∆::hphMX	AfeI linearized pAV0550 was used to obtain hygromycin resistant transformants.	Native mei2 ORF is replaced with pFA6a plasmid carrying hphMX selection cassette.	pAV0550
mei2∆::kanMX	Obtained from Bioneer library S20A08.	Native mei2 ORF replaced with kanMX selection cassette	N.A.
mei3-sfGFP::natMX	Reported in Vjestica et al. Nature.2018. doi.org/10.1038/s41586-018-0407-5 Primers osm3251 (AACCATCCTGGACCTATTTCATGTTCCTCGACCTAACGAGACTTTTGACATCACCGACCGTGTAAACAACACCTCTCGCCGGATCCCCGGGTTAATTAA-3') and osm3252 (ATTTTTATGTGGTGTTCATATTCCCCTTCGGCATTAGTCATTCAGGATCGAAGAAAATTAAGCTAATTTAAGCAGTTGCGAATTCGAGCTCGTTTAAAC) were used to amplify the sfGFP from the pSM1686 plasmid. The resulting PCR product was tr…	Native mei3ORF is followed by the sfGFP and linked with the natMX selection cassette.	pSM1686
mei3∆::bsdMX	AfeI linearized pAV1123 was used to obtain blasticidinS resistant transformants.	Native mei3 ORF is replaced with pFA6a plasmid carrying bsdMX selection cassette.	pAV1123
mei3∆::hphMX	AfeI linearized pAV0639 was used to obtain hygromycin resistant transformants.	Native mei3 ORF is replaced with pFA6a plasmid carrying hphMX selection cassette.	pAV0639
mei3∆::kanMX	Obtained from Bioneer library S07B02.	Native mei3 ORF is replaced with kanMX selection cassette.	N.A.
mei3∆::mei2-mCherry::natMX	AfeI linearized pAV1315 was used to obtain nourseothricin resistant transformants.	Native mei3 ORF is replaced by the ORF of mei2, followed by mCherry flourorophore tag, followed by the 3'UTR of mei2 and linked with the natMX selection cassette.	pAV1315
mei3∆::mei2-mTagBFP2::natMX	AfeI linearized pAV1324 was used to obtain nourseothricin resistant transformants.	Native mei3 ORF is replaced by the ORF of mei2, followed by mCherry flourorophore tag, followed by the 3'UTR of mei2 and linked with the natMX selection cassette.	pAV1324
mei3∆::mei2-sfGFP::natMX	AfeI linearized pAV0984 was used to obtain nourseothricin resistant transformants.	Native mei3 ORF is replaced by the ORF of mei2, followed by sfGFP flourorophore tag, followed by the 3'UTR of mei2 and linked with the natMX selection cassette.	pAV0984
mei3∆::mei2-sfGFP::patMX	AfeI linearized pAV0946 was used to obtain glyphosinate resistant transformants.	Native mei3 ORF is replaced by the ORF of mei2, followed by sfGFP flourorophore tag, followed by the 3'UTR of mei2 and linked with the patMX selection cassette.	pAV0946
mei3∆::mei2::bsdMX	AfeI linearized pAV1122 was used to obtain blasticidin resistant transformants.	Native mei3 ORF is replaced by the ORF of mei2 and the bsdMX selection cassette.	pAV1122
mei3∆::mei2[SATA]-sfGFP::hphMX	AfeI linearized pAV1028 was used to obtain hygromycin resistant transformants.	Native mei3 ORF is replaced by the mei2[S438A,T527A] mutant allele, followed by sfGFP flourorophore tag, followed by the 3'UTR of mei2 and linked with the hphMX selection cassette.	pAV1028
mei4∆::bleMX	AfeI linearized pAV0699 was used to obtain zeocin resistant transformants	Native mei4ORF is replaced with the pFA6a plasmid carrying the bleMX resistance cassette.	pAV0699
myo52-tdTomato::natMX	Reported in Dudin et al. JCB. 2015. doi.org/10.1083/jcb.201411124	Native Myo52ORF is fused to the red fluorescent protein tdTomato.	N.A.
pat1-3sfGFP::bsdMX	AfeI linearized pAV1011 was used to obtain blasticidin resistant transformants.	Native pat1ORF is fused with C-terminal 3sfGFP followed by the 3'UTR of budding yeast ADH1 and linked with bsdMX resistance cassette.	pAV1011
pat1-NESwis1-3sfGFP-NESmia1::bsdMX	AfeI linearized pAV1114 was used to obtain blasticidin resistant transformants.	Native pat1ORF is fused with NES motifs from wis1 and mia1 flanking C-terminal 3sfGFP followed by the 3'UTR of budding yeast ADH1 and linked with bsdMX resistance cassette.	pAV1114
pat1-NLSSV40-3sfGFP-NLSSV40::bsdMX	AfeI linearized pAV1137 was used to obtain blasticidin resistant transformants.	Native pat1ORF is fused with two NLSSV40 motifs flanking C-terminal 3sfGFP followed by the 3'UTR of budding yeast ADH1 and linked with bsdMX resistance cassette.	pAV1137
pat1-sfGFP::bsdMX	AfeI linearized pAV0961 was used to obtain blasticidin resistant transformants.	Native pat1 ORF is fused with C-terminal sfGFP followed by the 3'UTR of budding yeast ADH1 and linked with bsdMX resistance cassette.	pAV0961
pat1∆::hphMX	AfeI linearized pAV0528 was used to obtain hygromycin resistant transformants.	Native pat1ORF is replaced with the plasmid carrying the hphMX resistance cassette.	pAV0528
pat1∆::natMX	AfeI linearized pAV0556 was used to obtain nourseothricin resistant transformants.	Native pat1ORF is replaced with the plasmid carrying the natMX resistance cassette.	pAV0556
pdc2∆::bleMX	AfeI linearized pAV1325 was used to obtain zeocin resistant transformants.	Native pdc2ORF is replaced with pFA6a plasmid carrying bleMX resistance cassette.	pAV1325
puc1∆::bleMX	AfeI linearized pAV0641 was used to obtain zeocin resistant transformants	Native puc1ORF is replaced with pFA6a plasmid carrying bleMX resistance cassette.	pAV0641
puc1Δ::kanMX	AflII/AfeI fragment of pAV0641 was used to obtain G418 resistant transformants	Native puc1ORF is replaced with the pFA6a plasmid carrying the kanMX resistance cassette.	pAV0931
rad24∆::BNkanMX	Obtained from Bioneer library V5-P5F2.	Native rad24 ORF is replaced with the kanMX resistance cassette.	N.A.
rem1∆::kanMX	Obtained from Bioneer library S17H06.	Native rem1 ORF is replaced with the kanMX resistance cassette.	N.A.
sfGFP-mei2::kanMX	AfeI linearized pAV0901 was used to obtain G418 resistant transformants.	Native mei2ORF is fused at the N-terminal with sfGFP and at the C-terminal with the 3'UTR of mei2 and linked with kanMX resistance cassette.	pAV0901
sme2∆S∆L::natMX	AfeI linearized pAV1328 was used to obtain nourseothricin resistant transformants.	Native sme2 sequence was replaced by natMX selection cassette	pAV1328
sme2∆SL1303:PP7StemLoops-3kbJunkDNA::ptdh1:PP7∆FG-ENVYGFP::kanMX	AfeI linearized pAV1419 was used to obtain G418 resistant transformants.	Native sme2 sequence was replaced by a fragment of sme2 long isoform (508-1303bp) followed by PP7 StemLoops, 2.8kb of budding yeast GLT1 ORF and the budding yeast termintor CYC1. The construct was followed by the ORF of PP7∆FG linked to GFP-ENVY under the regulation of the strong ptdh1 promoter (896bp upstream tdh1ORF START codon) and 3'UTR of budding yeast ADH1. The construct was linked to kanam…	pAV1419
sme2L1303:PP7StemLoops-3kbJunkDNA::ptdh1:PP7∆FG-ENVYGFP::kanMX	AfeI linearized pAV1418 was used to obtain G418 resistant transformants.	Native sme2 sequence was replaced by a fragment of sme2 ORF (0-1303bp) followed by PP7 StemLoops, 2.8kb of budding yeast GLT1 ORF and the budding yeast termintor CYC1. The construction was followed by PP7 ORF linked to GFP-ENVY under the regulation of the ptdh1 promoter (896bp upstream tdh1ORF START codon) and 3'UTR of budding yeast ADH1. The construct was linked to kanamycin resistance casette.	pAV1418
ste13∆::kanMX	AfeI linearized pAV1340 was used to obtain G418 resistant transformants.	Native ste13ORF is replaced with the plasmid carrying the kanMX resistance cassette.	pAV1340
ura4+::pact1:mTagBFP2:tttdh1	AfeI linearized pAV0326 was transformed into ura4 mutant followed by selection for uracil prototrophs.	The mTagBFP2 is under the regulation of medium act1 promoter (822bp upstream act1 ORF START codon) and the tdh1 terminator (333-1032bp downstream tdh1 ORF STOP codon) integrated at the ura4 locus.	pAV0326
ura4+::pmei3:sfGFP:18xPP7SL::natMX	AfeI linearized pAV1772 was used to obtain hygromycin resistant tranformants	The 1039bp upstream of the mei3 START codon were used as the pmei3 promoter that was followed by the sfGFP coding sequence a STOP codon and 18 tandem repeats of the PP7SL stem loop sequence.	pAV1772
ura4+::pnmt41:mei2[SATA]-sfGFP:ttmei2::hphMX	AfeI linearized pAV1569 was used to obtain hygromycin resistant transformants.	The mei2[S438A,T527A] mutant allele is fused with C-terminal sfGFP and placed under the regulation of the thiamin-regulated pnmt41 promoter. The construct is linked to hphMX resistance cassette and integrated at the ura4 locus.	pAV1569
ura4+::ppcn1:eGFP-linker-pcn1:3'UTRpcn1:ttnmt1::natMX	AfeI linearized pAV0620 was used to obtain nourseothricin resistant transformants.	The eGFP fluorescent tag is fused to pcn1 coding sequence and followed by pcn1 3'UTR (242bp downstream pcn1 ORF STOP codon) and nmt1 transcriptional terminator (994bp downstream nmt1 ORF STOP codon). The construct is placed under the regulation of pcn1 promoter (2228bp upstream pcn1 ORF START codon) and linked to natMX resistance casette.	pAV0620
ura4+::pste13:ste13:ttste13::bleMX	AfeI linearized pAV1345 was used to obtain zeocin resistant transformants.	The ste13 gene comprising the ORF, the 5' and 3' UTRs and putative promoter are linked to bleMX resistance cassette and integrated at the ura4 locus.	pAV1345
ura4+::ptdh1s:mCherry:tttdh1	AfeI linearized pAV0473 was transformed into ura4 mutant strain followed by selection for uracil prototrophs.	The mCherry is placed under the regulation of the strong ptdh1s promoter (896bp upstream the START codon) and the tdh1 terminator (333-1032bp downstream tdh1 ORF STOP codon) and integrated at the ura4 locus.	pAV0473
ura4+::ptdh1s:sfGFP:tttdh1	AfeI linearized pAV0569 was transformed into ura4 mutant strain followed by selection for uracil prototrophs	The sfGFP is placed under the regulation of the strong ptdh1s promoter (896bp upstream tdh1ORF START codon) and integrated at the ura4 locus.	pAV0569
