## Supplementary material for "Fertilization triggers cytosolic functions and P-body recruitment of the RNA-binding protein Mei2 to drive fission yeast zygotic development": Table_S3

### Sheet: smFISH probes
Table S3: The sequences of olignuclotide comprising the smFISH probe against indicated target RNA.
smFISH probe for mamRNA
Oligo #	Oligo length	Oligo sequence
1	20	ccttcagactcatggaagta
2	20	tggcgtcctagcatattaat
3	20	taaacctcttgtctccacta
4	20	gcctttcaacatcagataat
5	20	gccatttacgataagaacct
6	20	aagagcctgaaggagaacca
7	20	acacagatacaggcgaacgc
8	20	atcagactagaatctctcca
9	20	gcaaccatacacgacagaca
10	20	accaagatgacttaatccca
11	20	ccaacacagtaccaattact
12	20	aggaatatggtaggtttttc
13	20	aaagataccacagcaagcgc
14	20	actaagctttaacacccagt
15	20	agtatgcgtacgggatttac
16	20	ttcagtttgagttcaaggtt
17	20	cggcgaacatacctttacaa
18	20	tactcagacatcaatcagca
19	20	tatcatcagaacagcttcgt
20	20	catagtcgataggacgggta
21	20	tccacctatagtggagacaa
22	20	agacatcgaagatactggca
smFISH probe for sfGFP
Oligo #	Oligo length	Oligo sequence
1	20	taaatagctcttcacccttg
2	20	taccaaaatgggtacaaccc
3	20	tatgtccgtttacatctccg
4	20	ccctcacctctaacagagaa
5	20	caatttaccattggtggcat
6	20	acccgtagtgcatataaact
7	20	ttggccaaggaacaggtaat
8	20	acaccatatgtcaaagttgt
9	20	tctgggtatcttgagaaaca
10	20	gaaatcatgccttttcatat
11	20	cttctggcatagcactttta
12	20	atagttctctcttgcacgta
13	20	cgtaccgtcatccttaaagg
14	20	tcacttctgctcgtgtttta
15	20	taactagtgtatccccttcg
16	20	ataccctttaattcgatgcg
17	20	attaccatcttccttaaagt
18	20	tactcaagtttatggccgag
19	20	gtacacattatgcgagttga
20	20	tcttttgtttgtcagctgta
21	20	gcctgattttaaaattcgct
22	20	acagacccatcttcgacgtt
23	20	ctgataatgatcggcaagtt
24	20	catcaccaataggggtgttt
25	20	ttatcgggtaacaagactgg
26	20	agactgtgtgcttaagtagt
27	20	cattcggatcttttgacaat
28	20	aaaaccatgtgatcacgctt
29	20	tgcagcggtgacaaattcca
30	20	ttataaagctcgtccattcc
